# The CNS Microenvironment Promotes Leukemia Cell Survival by Disrupting Tumor Suppression and Cell Cycle Regulation in Pediatric T-cell Acute Lymphoblastic Leukemia

**DOI:** 10.1101/2023.09.01.555887

**Authors:** Sabina Enlund, Indranil Sinha, Christina Neofytou, Amanda Ramilo Amor, Konstantinos Papadakis, Anna Nilsson, Qingfei Jiang, Ola Hermanson, Frida Holm

## Abstract

A major obstacle in improving survival in pediatric T-cell acute lymphoblastic leukemia is understanding how to predict and treat leukemia relapse in the CNS. Leukemia cells are capable of infiltrating and residing within the CNS, where they interact with the microenvironment and remain sheltered from systemic treatment. These cells can survive in the CNS niche, by hijacking the microenvironment and disrupting normal functions, thus promoting malignant transformation. While the protective effects of the bone marrow niche have been widely studied, the mechanisms behind leukemia infiltration into the CNS and the role of the CNS niche in leukemia cell survival remain unknown.

We have identified a dysregulated gene expression profile in CNS infiltrated T-ALL and CNS relapse, promoting cell survival, chemoresistance and disease progression. Furthermore, we discovered that interactions between leukemia cells and CNS microenvironment induce epigenetic alterations, such as changes in gene regulation and histone modifications, including H3K36me3 levels.

These findings can be utilized to predict CNS infiltration and CNS relapse, therefore avoiding overtreatment and adverse effects caused by CNS directed therapy. Additionally, the identified genetic drivers of disease progression can serve as a first step towards identifying therapeutic targets, to sensitize the CNS niche to current therapeutic strategies.
