## Supplemental Table 1 for "The CNS Microenvironment Promotes Leukemia Cell Survival by Disrupting Tumor Suppression and Cell Cycle Regulation in Pediatric T-cell Acute Lymphoblastic Leukemia"

### Sheet: Blad1
Gene	Primer Set	FW 5´-3´	REV 5’-3´
HPRT	Total (qRT-PCR)	CGTCTTGCTCGAGATGTGATG	TTTATAGCCCCCCTTGAGCAC
BCL2	Total (qRT-PCR)	ATCGCCCTGTGGATGACTGAGT	GCCAGGAGAAATCAAACAGAGGC
BCLX	Total (qRT-PCR)	GCCACTTACCTGAATGACCACC	AACCAGCGGTTGAAGCGTTCCT
TP53	Total (qRT-PCR)	CCTCAGCATCTTATCCGAGTGG	TGGATGGTGGTACAGTCAGAGC
MDM2	Total (qRT-PCR)	TGTTTGGCGTGCCAAGCTTCTC	CACAGATGTACCTGAGTCCGATG
MYC C	Total (qRT-PCR)	CCTGGTGCTCCATGAGGAGAC	CAGACTCTGACCTTTTGCCAGG
OCT4	Total (qRT-PCR)	GACAGGGGGAGGGGAGGAGCTAGG	CTTCCCTCCAACCAGTTGCCCCAAAC
SOX2	Total (qRT-PCR)	GGGAAATGGGAGGGGTGCAAAAGAGG	TTGCGTGAGTGTGGATGGGATTGG
NANOG	Total (qRT-PCR)	CAAAGGCAAACAACCCACTT	TCTGCTGGAGGCTGAGGTAT
SETD2	Total (qRT-PCR)	CCACCAAACTGGTTCCTTCAGG	GCTGACTCTGTTTTCTCCTCCC
B-catenin	Total (qRT-PCR)	CATTACAACTCTCCACAACC	CAGATAGCACCTTCAGCAC
ICAM1	Total (qRT-PCR)	GATTGTCATCATCACTGTGGTAGC	GGCCTGTTGTAGTCTGTATTTCTT
CDK2	Total (qRT-PCR)	ATGGATGCCTCTGCTCTCACTG	CCCGATGAGAATGGCAGAAAGC
CDK1	Total (qRT-PCR)	GGAAACCAGGAAGCCTAGCATC	GGATGATTCAGTGCCATTTTGCC
Cyclin A2	Total (qRT-PCR)	CTCTACACAGTCACGGGACAAAG	CTGTGGTGCTTTGAGGTAGGTC
Cyclin C	Total (qRT-PCR)	GCAGAAAGATGCCAGGCAATGG	CTCTCATCGAAATTCTTCCACTGC
CDK3	Total (qRT-PCR)	TCGCTGCTCAAGGAACTGAAGC	GTCCTGGCTGAGGAACTCAAAC
Cyclin B1	Total (qRT-PCR)	GACCTGTGTCAGGCTTTCTCTG	GGTATTTTGGTCTGACTGCTTGC
BCL2 (S)	Isoform specific (qRT-PCR)	ATGTGTGTGGAGAGCGTCAA	CTCAGCCCAGACTCACATCA
BCL2 (L)	Isoform specific (qRT-PCR)	ATGTGTGTGGAGAGCGTCAA	TTCAGAGACAGCCAGGAGAAA
BCLX (S)	Isoform specific (qRT-PCR)	GCAGTAAAGCAAGCGCTGAG	GTTCCACAAAAGTATCCTGTTCAAAG
BCLX (L)	Isoform specific (qRT-PCR)	CATGGCAGCAGTAAAGCAAG	GAAGGAGAAAAAGGCCACAA
CD44v1	Isoform specific (qRT-PCR)	ATGAGCACTAGTGCTACAGC	AGACGTACCAGCCATTTGTGT
MDM2 promoter	ChIP-qPCR	GCGCAGAGTAACCGCTCCC	GGCAGGCTTATACACCGGTGC
BCLX promoter	ChIP-qPCR	CTGCACCTGCCTGCCTTTGC	GGAGAGAAAGAGATTCAGGA
